# Illuminating the uncharacterized regulatory genome of *E. coli* with massively parallel reporters

**DOI:** 10.1101/2025.05.13.653802

**Authors:** Tom Röschinger, Heun Jin Lee, Rosalind Wenshan Pan, Grace Solini, Kian Faizi, Baiyi Quan, Tsui-Fen Chou, Madhav Mani, Stephen Quake, Rob Phillips

## Abstract

All cells respond to changes in both their internal milieu and the environment around them through the regulation of their genes. Despite decades of effort, there remain huge gaps in our knowledge of both the function of many genes (the so-called y-ome) and how they adapt to changing environments via regulation. Here we describe a joint experimental and theoretical dissection of the regulation of a broad array of more than 100 biologically interesting genes in *E. coli* across 39 diverse environments, enabling us to identify the binding sites and transcription factors that mediate regulatory control. Using a combination of mutagenesis, massively parallel reporter assays, mass spectrometry, and tools from information theory and statistical physics, we go from complete ignorance of a promoter’s environment-dependent regulatory architecture to a quantitative description of its binding sites, candidate transcription factors that bind them where identifiable, and the conditions under which they act. As proof of principle of the biological insights to be gained from such a study, we chose a combination of genes from the y-ome, toxin-antitoxin pairs, and genes hypothesized to be part of regulatory modules; we discovered a host of new insights into their underlying regulatory landscape and resulting biological function. We highlight discoveries for y-ome genes, including transcription start sites and transcription factor binding sites at base-pair resolution, and their dependence on growth conditions.
