## Supplementary File 2 for "Illuminating the uncharacterized regulatory genome of *E. coli* with massively parallel reporters"

	gene	motif_score	match_position	match_strand	match_seq	motif_zscore	motif_rzscore	salt_log2fc	salt_rank
3612	bdm	1.269472694870951	275	-	ATATAAAAATCATCAACCAG	0.6514528686777635	0.7587085587923061	8.228431665999999	1.0
1106	yciF	8.579366533581812	154	-	GTTCAGGAAATTTCGCCGAA	2.2463928614668465	2.376453997494753	7.2195651519999995	2.0
761	proX	-6.427551743615607	182	-	ATATGGGGCTTGCCACCGTT	-1.0279548454816168	-0.9447123733971601	6.521899139	3.0
760	proW	-2.778687953906241	340	-	ATGTCGGCATCATTTCGAAA	-0.23181212236462276	-0.1371859055039048	6.392929904999999	4.0
1105	yciE	0.21677163866367843	246	+	AGCAGCGAAGCTTCTGAAAG	0.42176485240249756	0.5257363201288652	6.3898303225	5.0
759	proV	8.602084472411237	188	-	TTTTCGCTATCTTTGACAAA	2.251349670689014	2.3814816822640443	6.3004494509999995	6.0
1850	yjbJ	6.880479215957261	284	+	ACGGTTAAAAATTCTGAATA	1.8757139725653054	2.000474910848914	6.0182029959999985	7.0
3247	ybgS	2.6813443402601163	267	+	TTTGTTAATTATTTCAAGAT	0.9595080335819413	1.0711684884107158	5.9605358184999995	8.0
1107	yciG	6.216128366797071	244	+	ATTGTTAATATATCCAGAAT	1.7307597828125523	1.8534480757619998	5.8833319795	9.0
3196	ybdR	-1.6020036417013916	139	-	ATTTCAAATACATCAACTGG	0.02492770311470356	0.12322494598909396	5.841696473000001	10.0
2604	yjjZ	2.2610762097390866	261	+	ATCGGGATAGTAATCTAAAT	0.8678100604167245	0.978159360483038	5.600277192	11.0
1583	ydeI	4.924636152506153	229	-	GTTTAAGACTTTTCAATCTT	1.4489701113894198	1.567629200017928	5.531226090500001	12.0
1685	otsB	7.401554752256954	251	-	ATTTAGCGTTTTTTCCCACC	1.9894070343861545	2.1157936269161945	5.523533998999999	13.0
3888	zinT	2.5889019342992734	329	+	GTTGTTGCATTTTGCTATAT	0.9393380976636114	1.0507101501796083	5.440600863499999	14.0
4049	yfdX	0.9896632509976753	102	+	CATAGAAAGTTATCCTGAAA	0.5904014659843063	0.6967842050985883	5.2186714965	15.0
4048	frc	-3.2668626130030436	319	-	TTTGCGGGTTATTTATAGAA	-0.33832656764102365	-0.2452233606939859	5.198129587999999	16.0
4424	yhbO	1.6202571590287838	357	+	TGTGGGAAATTCGCCTCATC	0.7279902552772226	0.8363403246400978	4.9849031022500006	17.0
504	kdpA	0.8000207872913481	165	+	AAGTTAAATTAATACTAAAC	0.5490235258431652	0.6548146173843966	4.938343870500001	18.0
4047	oxc	-1.0352404037586334	258	-	TATTAGGTGAACATACCGCT	0.14858932865712832	0.24865476251401125	4.84283421125	19.0
1261	yghA	-3.1169799737413566	191	-	TTTCAAGAAAACGTTCCATA	-0.30562379235346865	-0.21205298074643805	4.736582115499999	20.0
1354	osmY	-0.6955654921732111	68	+	CTTACGGAATGTTCTTAAAA	0.22270273071034175	0.32382788417399455	4.732772366500001	21.0
4246	ygdI	-0.44404457481757764	350	+	CCTGTTAATCAATACTATTA	0.27758188203112816	0.3794917317986393	4.601400139000001	22.0
1684	otsA	-2.494831447166457	187	-	TTATCGGGCGAACGCCCGTA	-0.16987769420437376	-0.07436590029500849	4.494584486	23.0
4046	yfdV	-4.01978757461607	374	+	AGGGGACCCTTATCGGAAAT	-0.5026066733911752	-0.4118524457682907	4.419149739500001	24.0
1845	yjbE	7.257263867778923	173	-	ATTTCGGAAAATACGCAGAT	1.9579243196810248	2.0838607527375674	4.4131023339999995	25.0
1584	ydeJ	4.924636152506153	276	+	AAGATTGAAAAGTCTTAAAC	1.4489701113894198	1.567629200017928	4.310700316749999	26.0
2605	ytjA	2.5114485335796157	225	+	AGCGGTAGATGGTGTGAAAA	0.9224386010209781	1.0335690140029554	4.247123744	27.0
2575	ymdF	-5.398475518265756	162	-	TTGTCGCAAAATGACACATT	-0.8034215124875002	-0.7169685228885943	4.234401108749999	28.0
505	kdpB	-6.690931596272344	357	-	GTGGCGGAATATCTCTCCTG	-1.0854214885773816	-1.0030007103665928	4.204917363000001	29.0
3038	paoB	-6.494869151845417	341	+	TGTGGTGCATACGCTAACAT	-1.042642777887427	-0.9596103230133821	4.20239853275	30.0
3943	yegZ	1.50533453995751	290	+	TGGGAGCACGATGCCGATAA	0.7029153793245555	0.8109069124854994	4.16526894275	31.0
3875	yodD	-6.975189676743811	274	-	ATTTCGTTTTTCTGGCAGCG	-1.1474435357946027	-1.0659095874643385	4.1620220625	32.0
3039	paoA	2.431973392782364	291	-	TTTTAAGAATAATCCTCCTG	0.9050979824994326	1.0159804485118782	4.03214172075	33.0
1725	talA	10.052872712640019	248	+	TTTTGGTAATAATCCTATAA	2.56789601684184	2.7025542053319263	4.0309531285	34.0
500	katE	3.375133289967599	294	-	TTTCCAGAATAGTCTCCGAA	1.1108852993615965	1.2247102406681434	4.0046985375	35.0
4201	ygaY	-2.073427749489098	304	-	ACATCGCACATTTCAACAAT	-0.07793195253360949	0.018894538886707227	4.004489824999999	36.0
3772	spy	-4.240259572918594	109	-	CTTTCTTATAAATTAATACA	-0.5507112854610046	-0.4606448875581734	3.95688362375	37.0
1996	tktB	-6.828288468780182	224	-	TTCTCAGACGTTCCCACGCC	-1.1153912766592586	-1.0333990251543186	3.905350127499999	38.0
3721	sodC	5.444818295638577	324	-	TTTTAGGAATAGCCGCCGTT	1.5624682444571023	1.6827502001192576	3.817652068500001	39.0
3625	ydeO	-5.071428446020685	84	-	GATTAACGATTTTTAACGTT	-0.7320633687774084	-0.6445900559724785	3.7901686995000006	40.0
3049	ykgM	-0.44435701836544106	93	+	TTTGTAAGTAATTATTATAT	0.2775137102189279	0.3794225852233866	3.7475126069999996	41.0
4200	nrdI	-2.8841630198545065	49	+	TGTGTGGTTGAATCTTTTTT	-0.2548256441249638	-0.16052848893938987	3.72449944175	42.0
3945	yegR	-5.2071121110001295	170	-	ATTTCAAAAAAGAGCATATA	-0.7616680810234177	-0.674618074842536	3.7149168104999992	43.0
3118	ybaY	9.8125088649444	258	+	TGGGTGCAATGGTCTGAATT	2.515451217783306	2.649359517855161	3.667465161	44.0
1715	gmd	-9.394603218674433	175	-	ATTTCACCATTAACGCCACG	-1.675333475411176	-1.6013476263953452	3.653955998	45.0
1922	yehX	-6.367340200229272	4	-	GAACCGGAATGACACCCGCA	-1.0148173361424448	-0.9313870157627383	3.65019251425	46.0
3882	hchA	9.789822402548205	16	+	TTTATGAATTAATCCGTAAC	2.5105012763793724	2.644338799104448	3.610799284	47.0
2892	ynaL	-5.31745706691734	65	+	TCTGTTAGTTGTTCTTATTG	-0.78574416024948	-0.6990384088525264	3.6049562950000005	48.0
1377	dps	-0.6445437637216254	281	-	TTTTCACGCTTGTTACCACT	0.23383512154996164	0.33511945287505573	3.5927400925000006	49.0
4045	yfdE	-4.740401724096562	60	+	AGTGCCGAAATTGCTTATAA	-0.6598369084309247	-0.5713308566876069	3.59127823825	50.0
3037	paoC	-4.311850572245847	88	+	TGCGGTGACGTTACCTCCAC	-0.5663316693503154	-0.47648862143026993	3.54005759325	51.0
1342	sufA	-3.377101139957994	108	-	TTTTCTTATTTCTGAACGCT	-0.3623794252154389	-0.26962014101468323	3.477721902	52.0
724	phr	-3.6757185171865805	46	-	GTACCGCAAACTTGGCCCGT	-0.427534516109023	-0.3357068599996512	3.473022852	53.0
4590	ytfK	-2.471110229149982	134	+	TATGTGCTATTTATCGAATT	-0.16470198028472846	-0.06911618079246279	3.4668244487500006	54.0
3598	mcbR	0.755707526233478	68	+	TGGGTGAAAGAGGATAAAAT	0.5393548502328824	0.6450076930251445	3.4567792054999993	55.0
4199	nrdH	-2.2622227485846422	221	-	GAATCACAAAAATCCCCCTA	-0.11912498503723415	-0.022887497265340645	3.4563823885	56.0
3265	ybhG	-0.5961555610379665	142	+	ACAGGTGATTAGTCCGCTAC	0.24439290547161732	0.34582819857036995	3.424785460499999	57.0
2438	nrdE	-1.293130125258979	366	-	ATATCGAAAACGTTCGTAAA	0.09232057296440839	0.19158144108818273	3.40150148525	58.0
669	osmB	5.13719940432006	201	-	AATTAAGACTATTTACCTGT	1.4953491202773361	1.6146713648762825	3.364706018249999	59.0
3259	clsB	-1.8441020082766053	265	+	TCCGGTGCAATTTCCTCTAC	-0.027895549255240102	0.06964639383963689	3.3621183015	60.0
3270	ybiO	-2.3265590253683444	110	-	TTGCAGGAATTTTTGCAGCA	-0.1331624667152951	-0.037125695603975786	3.3614963342500004	61.0
742	poxB	-2.103197471446957	294	-	TCATCGGGCTATTTAACCGT	-0.0844273847755056	0.012306230906948752	3.359731033	62.0
39	osmE	2.861001515114199	105	-	TTTTCAGAAAATCGACACTA	0.9987072913945296	1.1109282416387618	3.3551585374999995	63.0
1460	sra	11.507043042240529	209	+	TGGGTTGAAGCTTCTGATAA	2.8851802984171466	3.0243752152828085	3.3485200174999994	64.0
3930	wzb	-1.244014618767807	185	+	AACGGCAAGATTGCCAATAT	0.10303704673233348	0.20245114567607683	3.3267708385	65.0
3036	paoD	-2.8264524661368915	179	+	TTCATGCGGATATCCCAAAA	-0.2422338237564125	-0.14775662287654032	3.3194793404999996	66.0
1921	yehW	-9.449618779760891	68	+	GCTGGCAGAACATCTGGTAT	-1.6873372774551736	-1.61352306628121	3.308948108	67.0
506	kdpC	-5.074392639922552	127	+	CGCGGCAACGTATCCGCAGT	-0.7327101239156886	-0.6452460588187551	3.2922082597500006	68.0
1003	treA	2.296359958684727	347	-	TTTTCTGATACTTGAATACC	0.8755085938743398	0.985967972369418	3.2920353200000005	69.0
2116	treF	8.358629473832346	204	+	AGGATTGAATGTTCTGAAAA	2.198230415848186	2.3276028952159185	3.2853673150000002	70.0
3979	arnB	-1.5138697588355259	212	-	ATGTCGGCAAAATGCCTCAA	0.044157565764439084	0.14272976919820016	3.25960521625	71.0
1923	yehY	-1.4661927323905453	234	+	GTTGAGGGAGTATCCGCAAA	0.05456017870139697	0.1532811251773816	3.253132297250001	72.0
3290	yliI	-3.474284866263262	273	+	TGCTTGAGAAGGCCTGAAAA	-0.3835838660941419	-0.29112777620274505	3.248989492	73.0
3260	ybhP	0.066972001681882	315	-	TTTACGGAAAATTCCGTAAG	0.38908018731717137	0.4925843093345031	3.24420767225	74.0
2252	chaB	7.38257951123751	217	-	TTTTACGAATTTTTACCCCG	1.9852668414582555	2.111594234929826	3.2378879925	75.0
3627	ydeP	-4.4921126252051256	194	+	TATTGAAAAATATGTTAATT	-0.6056629050413826	-0.5163822396387445	3.2320627409999996	76.0
3980	arnC	-3.8708545518276987	11	-	AATTAGAGCACCTCAACACC	-0.4701110941757548	-0.37889222451143234	3.1949367815	77.0
1924	osmF	-1.2014878493020291	137	-	TTATCGGCACTGATTCCGCA	0.11231592914590523	0.21186270333258928	3.18108945425	78.0
1162	yhhA	-3.401139947653088	320	+	CTGGTATATAACTCTGAATT	-0.36762443377751025	-0.27494014597763383	3.1488726262499998	79.0
3879	yodC	-1.0931859734115388	345	-	AATTCGCCATCTTCAACTAA	0.13594623034632397	0.23583088530493615	3.13953785525	80.0
2236	nrdF	-4.603366787417734	147	-	GTATCAGGACGCTTACGAAA	-0.6299373632746128	-0.5410037892025683	3.1241033432500007	81.0
1716	fcl	-0.04520398152846483	293	+	AGAGAGATGGTGTCTGAAAT	0.364604597684782	0.46775875246943854	3.1121990802500004	82.0
2121	yhjG	-10.19973001474067	361	-	CTTTAGGACTGGCACAGGAA	-1.8510034584021526	-1.7795294482729351	3.0995613415000003	83.0
670	osmC	1.269472694870951	161	+	CTGGTTGATGATTTTTATAT	0.6514528686777635	0.7587085587923061	3.0985183340000004	84.0
3264	ybhF	0.17239854642268426	257	+	TGCTGAATTTACCCCGAAAA	0.41208312227338234	0.5159161545891354	3.0964792602499998	85.0
4391	yqjC	4.832390763439351	283	+	TTTGGTGATTTCACCGTAAC	1.4288431624323912	1.5472144634024825	3.0771131710000006	86.0
3923	wcaF	-1.4958719153805309	202	+	AATGGCCTGGTGTCTGAATT	0.04808450108575849	0.1467128542878372	3.0653955782500004	87.0
3739	ldtE	-9.733904829231927	212	-	GATTCGCGCAATTCGCGCCA	-1.7493654272064338	-1.6764381331708282	3.0633322012500006	88.0
3452	ycgZ	1.5962164181527205	241	+	TCAGTTAAATGATGCAATAT	0.7227448249159146	0.8310198918467622	3.0612467614999996	89.0
3597	curA	-0.465890553635971	161	+	TGGTTATAAATTTCCGCAAT	0.2728153250786097	0.37465701964450515	3.0566896800000003	90.0
3626	safA	-0.45982143239219053	232	+	TGGATTAAATTAAACTACAT	0.27413954187387013	0.37600017091669785	3.0357666855	91.0
1582	dgcZ	-1.9787324454757436	270	-	ATTTTGTTTTAAATCACAAT	-0.057270458559456894	0.0398514637770367	3.0314951172500013	92.0
4392	yqjD	-0.42163249821074844	73	+	AGGAGCAAAATATCCTTAAG	0.28247195541528397	0.38445172649932047	3.0201848339999993	93.0
1847	yjbG	-8.006652105607396	362	-	TTTCCGGTGAAAACCACTCT	-1.3724975126583792	-1.2941815263330545	3.0148830882500004	94.0
3931	wza	5.723935148556643	163	+	TGTGAAAAATTAAACTAAAT	1.6233685312742583	1.744521277187706	3.0098119719999996	95.0
3113	fadM	-7.8532738434641844	288	+	GGCGGTATTAACCCTGTAAT	-1.3390320301610525	-1.2602375335127642	2.97963012	96.0
3877	yedP	2.2762061795616972	317	+	AGCGGGATCGCTCCCGAAAA	0.8711112566436766	0.9815077592708037	2.969514098249999	97.0
2285	ycfJ	-8.278602770337235	209	+	TGTGGCATAAACGCCTCATC	-1.431834214505706	-1.3543666613194174	2.9573673562500002	98.0
107	betT	5.69762799021045	262	-	ATTTGGGCATTTTCGCCACT	1.6176285930660204	1.7386992657660898	2.95070375225	99.0
2576	ycgI	3.3330309661377076	55	+	AAGGTAAGATAATCTGATTT	1.101699026407803	1.2153926166591755	2.9309268144999994	100.0
105	betB	-2.1562604618430736	73	-	TTGGCGGAAACTTCGATGAA	-0.09600515695484481	0.0005629125262308557	2.9299788102500006	101.0
1929	yohF	-7.248329469219458	49	-	CTATCGCCAGCTACAACAAA	-1.207039692490409	-1.1263578871462852	2.9121310845	102.0
2256	cecR	-2.531465816940414	334	-	ATACTGGACAACTCCCCTAT	-0.177870918559245	-0.0824734167527316	2.9111768449999995	103.0
2667	sgrT	-3.980544143489671	99	-	ATAGAGGAATGTCAGACGCG	-0.4940441799899308	-0.40316752050062604	2.9107390465000003	104.0
1846	yjbF	4.050094480517392	2	-	TTTTTGGGTAAATCTCCATT	1.2581545511648824	1.374085240005434	2.8900408430000004	105.0
1090	ybgA	-0.38252902376259024	106	-	TTCGAGGAAAAATTTCCGCT	0.2910039117788763	0.3931056780917395	2.8847287154999997	106.0
4648	yjiN	0.027206148572108013	132	-	TTTTCCAATAAGTTACCGAA	0.38040370707387694	0.4837837673698891	2.8770261397500008	107.0
2978	ldcC	1.3366511724681487	301	+	ATTCGCAAAAGTTCTGAAAA	0.6661104879180113	0.7735757618064345	2.8762817245	108.0
3928	wcaA	-3.5484630552317524	148	+	TGCGGTCAACACATTGAAAG	-0.39976874685834407	-0.3075440784778198	2.86885668	109.0
4634	nanS	-0.6387241202147751	180	-	AAATCGGGTGAATTATCGCA	0.2351049049938328	0.3364073924738805	2.86778150725	110.0
2753	ytiD	2.1175527705755037	77	-	TTTTATGAGTATTTCACTGA	0.8364947940017201	0.9463963288745353	2.8658035229999994	111.0
2562	ymgF	-0.8951069251388939	179	+	CAGGGTTATTATTTCTATAA	0.1791649422447933	0.2796675652781305	2.84707945925	112.0
4541	cpxP	-7.057232462118527	56	+	TGCTTTTAATGTGTCGATAC	-1.1653443866689328	-1.0840663958594925	2.8459669897500004	113.0
4579	yjfY	-1.521822583989326	84	-	CTTACGGATTATTCAGCCTC	0.0424223450932054	0.14096973726049597	2.84070830025	114.0
3741	sufS	1.3609824154952705	151	+	GGCGGAAGTGGATACGAAAC	0.6714193027153915	0.7789604853460077	2.8353906135	115.0
3981	arnA	-0.29737979260667236	312	-	ATATCGGCAGGATCTACACC	0.3095825556172615	0.41194997095711977	2.8337448692500007	116.0
104	betA	-7.982329512828856	132	+	CGCGCTAACGATACCGACTA	-1.36719058525194	-1.2887987171715145	2.832578414000001	117.0
4395	yqjF	-2.5768526147651594	341	-	ATACCGCGCCATTGCACAAA	-0.1877738283131417	-0.0925179244813474	2.8153759085000005	118.0
3188	ybdK	9.330606901841689	150	-	GTTTCGGACTTCTCACTCCT	2.4103054071169736	2.542710266865676	2.8119568732499993	119.0
123	btuD	-1.2557316236616602	277	-	TTTATGGAATTTTGAAAAAT	0.10048052264138885	0.19985806681056648	2.8090817687499996	120.0
4352	dkgA	0.7741041867914564	319	-	TTTTCGGGCATTTCGTCCAG	0.5433688031445242	0.6490790399368359	2.7870033509999996	121.0
735	polB	-0.7369998610969251	155	+	TGGGGCAAAAATGCCGAAGA	0.21366219831266975	0.3146580846104384	2.76307440375	122.0
300	fic	-1.1355243440122884	28	+	GGCATGGACGTTGCCGATAA	0.12670845453307497	0.22646102201653368	2.7617283109999997	123.0
1718	wcaI	0.7924007339069772	74	+	CGCGTGCAGAAAGACGAAAC	0.5473609123828219	0.6531282308407297	2.75489342875	124.0
2161	aldB	-3.950346119363858	230	-	ATGTAATCATCATTTCCACA	-0.4874552968345548	-0.39648442538799233	2.7422988880000005	125.0
1378	nrdD	-0.5587909456226434	319	+	ACCGGAAAACGAAACGAAAA	0.25254546154917484	0.35409732497503876	2.7176037807499993	126.0
3455	ymgC	-2.537493498896131	302	-	GTATAAGTTTATAGAAAACT	-0.17918609374880454	-0.08380739713671079	2.6903423022500004	127.0
4537	ysgA	-1.3386615403579827	208	-	TTTTCGTGATACTCATCACC	0.08238610928107691	0.1815049282523861	2.6876517489999996	128.0
4635	nanM	2.549024191601605	243	+	TTTGTTCTACAATACCATAT	0.9306372043190535	1.041884846039996	2.6786626892500003	129.0
3453	ymgA	-0.9341196559468061	57	+	TTCGTACAAGTTTGCTATTG	0.1706527851647628	0.27103369607176775	2.67339961125	130.0
3602	yncG	-1.0833090235214076	265	+	ATCGATAAACGATGCAAAAC	0.13810127428186247	0.2380167434015936	2.6669642995	131.0
2230	yhfG	2.5144426851113426	104	+	TTTATCAACGTTGCCGATAA	0.9230918925909777	1.0342316467429256	2.6615213694999995	132.0
3099	yaiY	6.4036469820704065	209	-	TTTTCGTAATTGTTAATAAA	1.7716743221329505	1.8949476366617428	2.660510553	133.0
257	entF	-5.206045052434162	222	+	CGTTTTACATATTGCGCAAT	-0.7614352603533696	-0.674381925157464	2.653371462	134.0
4456	yhcN	-2.420608193685802	7	-	TTTTAGAGCTGTTCGACCAG	-0.15368298084967263	-0.057939624836928647	2.6530323107500005	135.0
203	dbpA	-0.5472747133325935	187	+	AGAGGGAAATATGACGACAC	0.25505817922345625	0.3566459710524423	2.6464291525	136.0
4396	yqjG	-7.182525351449621	334	+	CGCGCTATACTTAACGATAA	-1.1926819437409653	-1.1117948423581046	2.6463811449999994	137.0
4198	ygaM	5.353518284649365	308	-	CTTTCAGAAAAGTCCATAAA	1.5425475667999753	1.6625446841992988	2.643483925499999	138.0
124	btuE	-3.1887430011179383	267	-	CTATTGGCGTGGTCACCGCA	-0.3212817109076885	-0.22793478597747238	2.6409160820000004	139.0
1837	nfi	-11.650097988350886	266	-	GTTTCGGTCACGGCGAAGGT	-2.167458106911706	-2.1005089625474986	2.6385803342500003	140.0
3700	ydgA	-6.866965765312506	108	+	AGTGATAAAGAAACCACCAT	-1.1238302455982718	-1.0419586597300163	2.6239991484999994	141.0
2570	ybdZ	-4.08345419438	36	-	GTTTTGGTGGGCTTTCCGCG	-0.5164980431302868	-0.425942442968423	2.618161133	142.0
4441	yrbL	5.202913601510479	345	-	GTTTAAGTTAATCGACCATA	1.5096872493262132	1.6292145094291923	2.6164439864999993	143.0
1224	ldtD	2.2866762094840603	24	+	TGCGTAAAGTCTTCCAGAAT	0.8733957042454246	0.9838248713279286	2.60658484875	144.0
3982	arnD	-3.809793220714657	307	+	CCTGGACTGGGAGCCGAAAA	-0.4567881703202284	-0.3653788011883594	2.595189959	145.0
3929	wzc	3.686393292346942	272	+	TGGGATAACGAATGTGAAAT	1.1787988747026563	1.2935948866301836	2.59345784725	146.0
3924	wcaE	11.358180465880086	103	-	CATTCGGAATATTTAACGGT	2.8527000898524815	2.991430584455848	2.58100949475	147.0
3258	ybhN	-6.397616054850603	227	+	TGGTGGAACCTGACCAAAAG	-1.0214232010724813	-0.938087335466029	2.57677564925	148.0
1555	proP	9.502033300701976	146	+	TACATCAATGAGTCCTAAAC	2.4477087983829544	2.5806484751281262	2.572235933000001	149.0
3849	znuA	-3.3280142684243748	237	-	GTTTAAGTTCCAGCGACACA	-0.3516691992864018	-0.258756773601171	2.5699226729999998	150.0
38	cysQ	-4.290254762613372	327	-	TTGGCGCATTCATTAACGAT	-0.5616196966158975	-0.4717092739734011	2.5690974320000004	151.0
767	pspD	-1.4366271238470076	347	-	ACTTCCGATACTTTCACGTT	0.0610110755978081	0.1598242610175329	2.5649371667499996	152.0
3744	sufB	14.220458028594384	33	-	ATTCAGGAACCTTTAACCCA	3.4772181821755552	3.6248784256351683	2.5627735312500004	153.0
3899	ldtA	-7.248721623790357	363	-	TTAACGGATAGCTTTCGCGA	-1.207125256388091	-1.126444674489896	2.5567728232499993	154.0
1292	acnA	-3.4779670483680336	60	-	ATTAAAGGGCTTTTAATACA	-0.38438727851424187	-0.2919426763142789	2.552874135	155.0
3263	ybhS	-10.214923982613042	225	+	TTTATGGATGAAGCGGAATA	-1.854318618313295	-1.7828920104063486	2.546071114	156.0
2388	ybeL	-3.962542397640434	173	+	AGTGGTCCTGTTTTCAATAC	-0.4901163932082782	-0.39918357177594527	2.5415935235	157.0
3950	fbaB	-5.942621637119757	277	+	GCTGAAAAAACATCCAAAAG	-0.9221483265877529	-0.837392966962182	2.535881666	158.0
1089	entH	-7.203543724157605	164	-	GTTTCGCCTGGCTCCACCGA	-1.1972679259665597	-1.116446397815343	2.5286294164999994	159.0
4050	ypdI	-3.86808868619013	271	+	GCAGAGAACTATTCTTATAT	-0.4695076121256218	-0.37828011349888313	2.5256263185000005	160.0
417	hdhA	-9.4355545761338	199	-	CTTGCGGATCGCATGATGCA	-1.684268619916977	-1.6104105311652794	2.5201817487499993	161.0
292	fes	-6.590885922448005	164	-	ATTCCTGCATTTTTGCCACG	-1.0635926016183186	-0.980859700378987	2.5162181124999994	162.0
2062	pagP	-2.017215419150647	71	+	CTCAAAAAATAATCTAATAT	-0.06566702834690227	0.03133483460239738	2.5091938715	163.0
2095	yhhT	-6.440877286016145	82	-	ATTGCAGGCTGATAACCAAT	-1.0308623351072081	-0.9476614361212379	2.506624677	164.0
2218	menF	-4.87606279669565	222	-	TTATCGTGCTGATGACTACG	-0.6894366912632165	-0.6013538756601178	2.493299373	165.0
252	entA	-9.235639999508013	215	+	TTGCTGGACGAGTCCGATGA	-1.6406494155294347	-1.5661676322118343	2.4721593089999994	166.0
4064	mntH	10.417004469424409	300	-	CTATCAGAGAAATCACCACA	2.6473456387316148	2.7831398474249913	2.4437864145	167.0
4550	ghoS	-1.086299510507428	94	+	AACGAAAAATTATCCCATTA	0.13744878227621105	0.23735492165864105	2.4380409852500002	168.0
3926	wcaC	-6.096172857520845	55	-	GTATCGCATTATCACCGAAT	-0.9556515467114608	-0.8713752370049522	2.4279063125	169.0
1296	gabD	-12.320345432670129	84	-	GTGCAAAAGTATTGTCCCCG	-2.3136988701288583	-2.2488407673279425	2.4262796497499997	170.0
2119	yhjD	-1.8414375854485938	363	-	TTTTAAGAATGACCACGACA	-0.027314200932013952	0.07023605464345924	2.4177953172499995	171.0
106	betI	-0.19251034296899028	309	-	AATTCGTAACAATTAAGACA	0.33246393843067007	0.435158526040666	2.4000426592500017	172.0
1236	waaH	1.5456333703274052	250	+	ATTGTGCTGATCTCTTATAT	0.7117081494574394	0.8198254071250111	2.3958990665	173.0
4006	yfcG	-7.028041083540001	370	-	TGTTCAGATGATTAAACAAC	-1.1589751427145296	-1.0776060804859966	2.3897416884999996	174.0
4193	kbp	-0.49527320608197245	129	+	AATGAGTAATTTTCTTATAG	0.266404347229359	0.36815437363892634	2.382857962000001	175.0
323	frdA	3.6105179123579063	267	-	ATTTCAGACTTATCCATCAG	1.1622436851632794	1.2768029806743066	2.380380819250001	176.0
212	deoA	-4.767871217979109	117	+	TGCGGAAGATGCGCAGAAAT	-0.6658304557165138	-0.5774101034472003	2.37947910875	177.0
4028	yfdC	3.67471533434096	320	-	TTTTCAGAGTAACTCCCGTC	1.1762508702214947	1.2910104491931456	2.3780036852500004	178.0
3742	sufD	-4.785053665412029	348	+	ATTGTGAAATCCGGCGATTT	-0.6695794804204886	-0.58121273404262	2.3756085992499996	179.0
1640	nudC	0.41000787254559357	166	-	ATGTACGATTCTTTGCCAGG	0.46392691443438117	0.5685012415972237	2.3754591149999986	180.0
3303	ybjP	-0.017822665147825295	18	-	GTTTCGTAGTCGATATCAAT	0.3705789055905168	0.4738184847525356	2.3722203255	181.0
4184	ypjA	-0.7221110128656483	5	+	TGGGGGGACGAATGCTGTAA	0.2169107844090744	0.31795312101522544	2.3615001385000003	182.0
2253	chaC	-3.9390741937979143	333	+	GCAGTAAAAATGTCCGGAAG	-0.4849958842524378	-0.3939898465921784	2.35784021	183.0
3762	ydiZ	-5.064337460924585	296	-	CTAACAAAAACATTCCCCCA	-0.730516192311158	-0.6430207570129813	2.3554739740000006	184.0
3731	ydhS	-5.618657516065314	49	+	TGAGTCGATTAATCAGGAAC	-0.8514628495754605	-0.7656967849514869	2.3410710745	185.0
353	gabT	0.15477401086457188	259	-	ATACCGGCATTATTTCCAAT	0.4082376387087504	0.5120156859041601	2.33956192275	186.0
4449	nanK	-5.504789215037603	247	-	ATGTCGGGTGATTGCCGAAG	-0.8266180144482693	-0.7404967028894385	2.33025131325	187.0
3729	ydhQ	-0.24129782134482447	193	-	TTTTAAGCAAATTGGCTATA	0.32181903685947666	0.42436141703337305	2.320920277499999	188.0
3925	wcaD	2.7866486303950246	229	+	CGCGGGAAGTGTTGCAAAAA	0.982484293901756	1.094473277618378	2.310089355	189.0
25	ada	-8.528749829667527	335	+	ATTGTTGGTTTTTGCGTGAT	-1.4864136048234764	-1.4097264617714276	2.3035791855000003	190.0
4548	yjdI	-2.286225888843795	102	-	AAATCAGATGCACCACCAAT	-0.12436221134948384	-0.028199608703012007	2.2998551980000004	191.0
701	yjdN	-8.516101851387432	354	-	ATTTCGAACTACACTTAACT	-1.4836539523809167	-1.40692735009855	2.298239301499999	192.0
3946	yegS	-5.2071121110001295	205	+	TATATGCTCTTTTTTGAAAT	-0.7616680810234177	-0.674618074842536	2.29666259575	193.0
3743	sufC	-6.818780046480193	94	-	AATGCGCGCAATTTCACTCA	-1.113316641469036	-1.0312947255373248	2.2843955979999997	194.0
253	entB	-7.0816500882903926	327	+	GTCGGGAAAGTCGATAAAAA	-1.1706720493367875	-1.0894702367681375	2.2810425087499997	195.0
507	kdpD	-5.055682553465847	48	+	ACGGCAGAAATGCCCTATAA	-0.7286277848534838	-0.6411053479287048	2.2622873882499994	196.0
3322	ycaP	-5.300783428882354	305	-	AATACGGGTTTTATCTCAAA	-0.7821061522682343	-0.6953483823661182	2.2592270845	197.0
1717	gmm	-5.594233767918152	308	+	CTTGGCTGGTATCACGAAAT	-0.8461338511586263	-0.7602915891944914	2.2492715899999998	198.0
3927	wcaB	-6.200640023554539	280	-	ATATCAGCTGTTTACCCTCT	-0.9784451555814168	-0.8944947630985054	2.24919062225	199.0
3454	ariR	-0.4098240596575682	335	+	TATGTTCAATGGTAAGAAAA	0.2850484293445115	0.3870650404583334	2.246797031	200.0
1047	uvrA	2.211963062088906	280	+	CGGGTAATGCATTCCAATAC	0.8570941013224617	0.9672901779279311	2.24636078525	201.0
324	frdB	-3.75658907035558	150	+	TGTATGGCGCACTCCGCAAT	-0.4451795985594898	-0.3536042428346343	2.24210176325	202.0
2988	ivy	-3.2692738262475407	338	+	ATATTGGAAATATCTGATTT	-0.3388526683641867	-0.2457569839331316	2.2352069455	203.0
1396	ahr	-3.626190246169126	47	+	AGCGGGAAAGATAGATAAAC	-0.4167279815734454	-0.3247458068991269	2.234599101500001	204.0
2042	narU	-7.940419251244589	234	-	ATATCTGGCTACTTAATCCC	-1.358046218208603	-1.2795235982698245	2.2253222320000003	205.0
3262	ybhR	-8.012589389881168	305	+	GGTGGTAAACGTGCTGTTTT	-1.3737929640487467	-1.2954955008946698	2.2058335124999995	206.0
3353	hspQ	-4.373356378506578	170	-	GTTCCGGTCTGATGACCAGC	-0.579751572889062	-0.49010041111250724	2.1977859325000004	207.0
1467	ycgB	-4.869792967897865	133	+	AGTTGAAAATATTATTCAAC	-0.6880686822444575	-0.5999663059959255	2.1977505117500002	208.0
3763	yniA	8.601912240468154	232	+	ACCGGCAAAGATCCTGAAAT	2.251312091536687	2.38144356578158	2.1891927762500005	209.0
2280	menH	-7.789927755201034	48	-	TTGTGGGCGATCTCTCCGCA	-1.3252105969382324	-1.2462184728248147	2.181775325	210.0
808	rcsA	3.200216583115767	237	-	CTTTAAGACAATTCCAGGCA	1.072720360537512	1.1859995957660407	2.17801304725	211.0
3400	clsC	9.103503924796955	285	-	GTTTCAGAATTTATTACCCG	2.360753987005791	2.492450329671478	2.17471309225	212.0
3611	adhP	5.092916671464994	371	+	TGCAGAACATCATCCGAAAA	1.4856871055916352	1.6048711966836626	2.1744099367500005	213.0
4345	yghX	12.126545601021633	72	+	CGCGTTAACGTGACCGAAAT	3.0203490749324295	3.1614767191959445	2.1670386182500003	214.0
2038	galP	-2.824664820918083	155	+	TTTGTAATATTTTCATATTA	-0.24184377885079475	-0.14736100086580323	2.1662374465000003	215.0
1483	ychH	-2.2580823428030046	265	+	TTTGTAAAGTTTTGTTGAAA	-0.1182215931531362	-0.02197118812112976	2.1644916572499993	216.0
3619	dosP	-1.4195602092553135	136	+	TTGACTGAAGCTTCTGAAAA	0.06473489228193784	0.1636013231531311	2.16016739375	217.0
156	cpsB	4.642719295771022	206	+	CTGGGGCAGCTTTGCGAAAC	1.3874588939395713	1.5052384568498958	2.15134152825	218.0
2752	ytiC	2.1175527705755037	157	-	TTTTATGAGTATTTCACTGA	0.8364947940017201	0.9463963288745353	2.150000452	219.0
3620	dosC	9.143649985888189	260	+	AGATTGAAACTGTCCTAAAT	2.369513424529805	2.501335015091706	2.14990278425	220.0
3105	yajO	-1.540012989546278	182	+	GCTGGTATGGAAGCCAAAAT	0.038453394798169116	0.13694403644086597	2.14331377025	221.0
2355	yedI	-11.021820746760378	299	+	ATTGCACTTGATTGTTAAAA	-2.0303747892491026	-1.96146554218466	2.14083524125	222.0
256	entE	1.2900951575860025	325	+	TTGGGTGAGTGGCGCGAAAC	0.6559524676130933	0.7632724957971655	2.138584443249999	223.0
1490	wrbA	-5.398475518265756	246	+	AATGTGTCATTTTGCGACAA	-0.8034215124875002	-0.7169685228885943	2.134194065	224.0
1325	bax	9.863493615235816	105	-	ATTTCAGACAGTTTGCCAGC	2.5265755403872148	2.660642902955849	2.1234517100000008	225.0
3055	rclA	1.0347509784863986	294	-	ATATCAGACGATAAGACAAA	0.6002391218165861	0.7067625258643526	2.113023708	226.0
3331	ssuA	-6.869801876004833	73	-	ATTCCGGTGCGTTGAAAACC	-1.124449054361706	-1.0425863166067646	2.100290955	227.0
2323	ybaL	1.7874872023359687	113	-	TATTGGGGATGTTGACCATA	0.7644780470224332	0.8733498415692685	2.0893972479999996	228.0
1927	yohC	-4.5048454403856795	365	-	CTGTCAGGTTCATGAACTCA	-0.6084410679805914	-0.5192001264828872	2.0860528785000003	229.0
2255	ychO	4.447539558837541	207	-	TTTTTGCATTATTTACTCCT	1.3448727805040086	1.4620434206266384	2.08281804825	230.0
33	alkB	-7.015572168092213	58	-	GTTTCAGCAACATGTGCGTG	-1.156254559850649	-1.0748465970329806	2.08113432275	231.0
2997	lfhA	-8.67513984794818	110	+	CCTGGGGAACAATCTCCATC	-1.518354327883569	-1.4421238931938871	2.0733464159999997	232.0
3509	ycjY	-0.5068158893432448	315	-	TTTTGGGTCTAATCAACTTA	0.2638858582384509	0.36559987372301467	2.07026553175	233.0
2578	ymjC	-4.57610708340612	71	-	TTTGCGCAGCCTTAACCAGA	-0.6239895898761164	-0.5349709708336294	2.0630050462499994	234.0
2794	ynfT	5.466703594809168	19	-	CTATCGAAAAATTTACCAGC	1.5672433806863701	1.6875936142219865	2.0543199845	235.0
2114	gadX	3.7691926280715364	149	+	TATATGAATGTTTATTAAAT	1.1968647967033532	1.3119191264415346	2.0469941977499992	236.0
299	fhuE	1.355823261293477	209	-	ATATCGCCATTATTCCCATT	0.6702936309139995	0.7778187179877302	2.04492316625	237.0
570	menD	-8.31109605227464	350	+	ATTTTTGTAGCTCCTTATAC	-1.4389238981594537	-1.3615577176880256	2.0314349619999996	238.0
3986	elaB	1.6584761796766263	260	-	GTTTCGGTTTTATCCCTGTG	0.7363292333610993	0.8447985386291023	2.0280969999999994	239.0
3641	tam	-0.8626846276284514	105	-	TTATCGAAGTTTTTCGCCAG	0.18623913786219917	0.28684291215280167	2.02451750775	240.0
213	deoB	-2.413654186198973	163	+	AGCGTCGGCTTTACTGATAT	-0.15216569142035655	-0.056400640257844165	2.022174919749999	241.0
764	pspA	-1.3353614824732032	151	+	AGCGGTGCGAGATGCGAAAC	0.0831061463178777	0.1822352608274345	2.0202810434999994	242.0
3578	ydcK	-6.616291857325579	322	-	TTTTATGGAATTTTCTCGAG	-1.0691359025860907	-0.9864822629183376	2.0181749790000003	243.0
3679	ynfD	3.348977169297708	286	-	ATTTCACAACAGTCACCAGA	1.1051783159452704	1.2189216552465898	2.0122704435	244.0
3308	ltaE	-5.330828073294561	366	+	AGGGTGGCATTTCCCGTCAT	-0.7886615696244195	-0.70199753316471	2.0063174029999993	245.0
3035	yagP	-4.441069921475195	303	-	CCGTCGGGATATTCCCCAAA	-0.5945259376222625	-0.5050860289193975	2.00263546225	246.0
325	frdC	-7.174210814599001	364	-	TTATCGCGACCCTGAAACCA	-1.190867801478824	-1.1099547603594053	2.0016761059999992	247.0
2267	ybiI	-8.58577206348402	91	-	ATCTCGTGTTGTATCCCTCC	-1.4988552412136615	-1.4223459964318	1.9832752102499995	248.0
254	entC	-4.532167953845346	331	+	TTTAGGTTAGCGACCGAAAA	-0.6144025457232046	-0.5252468451491951	1.9831251547500002	249.0
3841	yebV	5.137144451663447	163	-	GTATTGGTTACTTTCCAGCA	1.49533713020037	1.6146592033577245	1.9775871584999996	250.0
990	ptrB	4.184989728510126	367	-	TTATAAGATGTTTCAACCAG	1.287587239328074	1.40393877508514	1.9630642454999998	251.0
4647	yjiM	0.8725124096745522	148	+	CGCGGCAAATAGAGTTAAAT	0.5648404159693735	0.6708576672620197	1.9517268642499999	252.0
3802	yeaH	-10.10118203752569	106	+	AGAAGAAAATGTTCTCCAAT	-1.8295013526894441	-1.7577198920535797	1.9472866304999998	253.0
3801	yeaG	-4.356338728297681	200	+	TGCAGGCAAGTTTTCCATTT	-0.5760385051619042	-0.4863342516291661	1.9454871079999996	254.0
4687	mhpF	-4.650704008587504	112	+	GGCGGGGTTAGACCTGAAAA	-0.6402658343655805	-0.5514799432094437	1.9395513192500002	255.0
2356	yedJ	-2.0423764495580556	40	-	TTTCCGGGTTATCTCAAAAT	-0.07115689380076715	0.025766471631230407	1.9385709787500005	256.0
3305	amiD	-0.017822665147825295	317	+	ATTGATATCGACTACGAAAC	0.3705789055905168	0.4738184847525356	1.9355741792500005	257.0
2211	arfB	-3.467382400797825	131	-	ATTAAGAAAGCCTGCACCCA	-0.38207782257797335	-0.2896001983378822	1.9315977910000002	258.0
1139	mscS	-3.2079684320407713	300	+	TTGGCAAAATTATGCTTTAT	-0.3254764925740168	-0.2321895472460693	1.9313444524999999	259.0
4394	yqjK	-6.0838322171839065	224	+	TTGGGCGGTTGACCCGCAAT	-0.9529589520932221	-0.8686441419909553	1.9234666650000003	260.0
3070	yahK	-4.470717227763426	245	-	TTATGGGGAACGTTGCTGCT	-0.6009946600853928	-0.511647245207329	1.9189758312500005	261.0
3904	flu	2.564794765269159	290	-	AATTCAGAAACTCCCACAGC	0.9340781733955681	1.045375016236627	1.9152464364999995	262.0
3399	ymdB	-1.941886842621633	306	-	GTTTCTGAACAACTCACGTT	-0.049231145424806985	0.04800572802063224	1.9084090805000007	263.0
2287	yfiL	3.128857049236164	127	-	GTTCCGGAGTCATTAAAACC	1.057150479912346	1.170207087285231	1.9001050507499997	264.0
2214	ssuB	-2.6940725062419553	39	+	CCTGGCATGGCATCCGTAAT	-0.21334994432684692	-0.11845974373972736	1.899512467	265.0
386	glpD	1.1755662528059068	340	+	TTTGCTAATATGTTCGATAA	0.6309634958722505	0.7379262161663438	1.8993868197500003	266.0
4137	csiE	0.3494846386363206	74	+	CCTGGCAAAAGAGCCAAAAC	0.4507213975849256	0.5551069040387572	1.8960524660000004	267.0
1689	nnr	-2.125158606752845	110	-	GTTTGGGGTTTTTCAGCGTG	-0.08921906763154429	0.007446033583468377	1.8880167745	268.0
423	hemH	-6.104148945533397	52	-	TGATCGGCTACTACTCCAAA	-0.9573918430875664	-0.8731404172231195	1.8768816092499994	269.0
1893	fimI	3.3482554672005014	229	-	ATAACGGAACCAATACCATT	1.1050208483317712	1.2187619360630257	1.8638602330000005	270.0
4549	yjdJ	-2.231112744357512	271	+	CAAGTTATTTAATCTCAAAC	-0.11233711766015637	-0.01600257273060495	1.8609871477499995	271.0
3330	ssuD	-10.01604543701909	317	-	TTTTATGAAAATCGTCTGGT	-1.8109254647225086	-1.7388783944648163	1.8579828122499997	272.0
3406	bssS	-1.105070578750534	171	+	TGAGTACAAAATTTCTACAC	0.1333531376459489	0.23320071494922975	1.8480718745000004	273.0
3131	qmcA	-1.7853565357976946	182	-	TATTAAGAATCTTCGCATCA	-0.015077920775367563	0.08264729675889707	1.8467434390000004	274.0
3545	ydbK	-5.58011730904095	287	+	GGGGGACACAAAAGCGAAAA	-0.8430537920884683	-0.7571674895203909	1.8355674435	275.0
4377	patA	6.805375978538248	116	-	ATTTAAAATACTTTCACTCT	1.8593272562065568	1.9838538870081877	1.8336877617500005	276.0
196	dacC	0.7647575546295786	30	+	CATCGTGATTTATCCCAAAC	0.5413294688174066	0.6470105459366857	1.8262564965	277.0
434	hipB	1.2908842937228209	281	-	ATATCGCAGCGTTTATCCCG	0.656124648606708	0.7634471387419224	1.8192805162500008	278.0
361	gcd	-0.2598679459946218	188	-	GTTTCATATCTCTAACCATA	0.31776723595394346	0.4202516809535884	1.817871215	279.0
2105	dtpB	3.3392977890763262	310	-	TATTAAGAATCTCTGACAGA	1.1030663795805125	1.2167795210996228	1.8122553524999998	280.0
2113	gadW	-6.275005750773911	197	+	TTTATAAACATAAGCTATAC	-0.9946709551692172	-0.9109525692800169	1.8108721639999996	281.0
2106	rsmJ	0.06730917179041618	55	+	AGGGGGCAAAAATCCTCGAA	0.3891537541982151	0.4926589281206555	1.8079985587499996	282.0
2994	dinJ	-0.06701961935388234	298	+	TATGTAAAAACATCCGTTTA	0.35984466080968	0.46293075505071307	1.805247818999999	283.0
2028	nlpE	-1.0605671955921119	48	+	CATGTTAATAAGACCTCAAC	0.14306329584795927	0.2430497150441561	1.8034023322500006	284.0
3740	sufE	-2.4649601501204437	179	-	ATCTCGGTAAACACCACGCC	-0.16336009937380758	-0.0677551128320764	1.8032267647500002	285.0
3225	ubiF	3.2974409470915944	347	+	TAGGGGTAAAAATCCTGTAA	1.0939336681176228	1.2075162244371325	1.8028426739999999	286.0
973	tap	-8.017056600220196	350	-	TTTGACGAGTATTTACTAAC	-1.374767661162429	-1.2964841348350722	1.7996846155000001	287.0
3942	ogrK	5.871669697471389	346	+	AAGGGTAAATTAACTAAAAT	1.6556026164169142	1.7772162653665962	1.7971878524999996	288.0
974	tar	-5.868057644980053	248	+	TGGCGTAATTCTCCCGATTT	-0.9058792677327754	-0.820891282965534	1.7902964107500003	289.0
2014	rssB	-5.558457095695972	125	+	GCTGGAGAACCGCCTTAAAA	-0.8383277671586259	-0.7523738889410507	1.7896082752499987	290.0
3130	ybbJ	-5.3481832699770715	89	+	GGTGAAAAACAGTCGCAAAT	-0.7924482863514216	-0.7058383947271902	1.7839148055000003	291.0
157	cpsG	4.3752404839146255	304	+	TCAGGCAATGAATGCGAAAC	1.3290979021568632	1.446042983238675	1.78078728275	292.0
2005	nlpD	-2.096475801098009	243	+	AAGGGTGAGCTGGCTTAAAA	-0.08296078880374086	0.013793797181835892	1.7802286892500017	293.0
1559	gdx	-7.008206196087263	111	-	GTTCTGGTGCTTTCAACAGT	-1.1546473842068328	-1.0732164409902878	1.7791454637499997	294.0
4393	yqjE	-3.0295264299397013	217	+	AGCGGAGCAGGCACTGAAAC	-0.2865423723495647	-0.1926987227086164	1.7726644069999997	295.0
3813	yeaQ	-3.6715618154493876	353	-	TTATCAGCGACTAACCCGCT	-0.42662756862318724	-0.3347869444134932	1.770961099	296.0
3530	ydaV	-0.8679132907560383	80	-	GTGTCAAAAAGTTTGACCCT	0.18509829996290614	0.28568576184230454	1.7703594417500002	297.0
1848	yjbH	-4.42769409570261	21	-	ATATCGTCCGCGTTGCCGAA	-0.5916074767072353	-0.5021258380315508	1.76964347375	298.0
4288	mocA	3.610449406592552	316	+	TGGGATAAATTATCCCCAAC	1.1622287379441663	1.2767878197305402	1.7647259567499995	299.0
4556	blc	3.9871249000173785	330	-	TTTTCGGACCTTTTCTCCGC	1.2444152678750535	1.3601495038814102	1.7628442910000004	300.0
2979	yaeR	0.3141420032218649	131	-	GTATCGGCAAATATGATCCT	0.44301001573495064	0.5472852600456972	1.7615418397499996	301.0
1485	ibpB	-8.042037369051398	334	+	TCAGGGAGCATATGCGAATC	-1.3802181954846253	-1.3020126042935403	1.7606703537500006	302.0
3246	zitB	-2.557979306378277	122	-	CATTCGGATGGTTCTTCAAT	-0.18365587598624594	-0.0883410911059549	1.7595428755000002	303.0
2649	yojO	0.0023698687725337564	146	-	TTTTCACAAGCATTAATACA	0.37498469869995693	0.47828727463735105	1.7522403704999998	304.0
1567	artP	0.08162816023708586	223	+	TTCGTGAGGAATGCCGACAT	0.3922780030359938	0.4958278494152113	1.7462055252500002	305.0
1335	pgpC	-5.7321408244744525	328	+	AGTGATGATCTATCTGTTAG	-0.8762236834657202	-0.7908116646745724	1.7437317995	306.0
2078	ygaC	5.353518284649365	321	+	TTTATGGACTTTTCTGAAAG	1.5425475667999753	1.6625446841992988	1.7307364987500002	307.0
2071	cbpA	2.501582293673575	374	+	TGTGTTGATTTACGCGAGAT	0.9202858938884527	1.031385526122377	1.72971725725	308.0
303	fimC	-3.1629884028601305	367	+	TTCAGCAGATAATGTGATAA	-0.31566233535095156	-0.2222350610872775	1.7261312417499992	309.0
2194	clcA	-0.9513001161880184	159	-	TTTTCAGACTTACTCATGGA	0.16690419404458523	0.2672315052597968	1.7140476467499999	310.0
1297	gabP	-2.0643898490036987	354	-	ATGTCGGGGCGCTCTCCCAA	-0.07595998012839143	0.020894707782221567	1.71040892975	311.0
388	glpF	-6.221519378049819	367	-	ATACAACAAACATTAACTCT	-0.9830008055324173	-0.8991155525713861	1.70965532675	312.0
4431	yhbW	-3.9869355286571713	342	+	AACTTTAACTACTCTTTAAT	-0.495438711297483	-0.40458199168582426	1.7093231449999995	313.0
4359	ygiV	-1.8567377938012022	339	-	AATCCGTAATTGTTACCGCT	-0.030652541370058434	0.06684998053352464	1.7078228785000005	314.0
3937	mdtA	-4.801428038470506	290	-	CATTCAGACGATTCCAGACA	-0.6731521920116625	-0.5848365304904813	1.7069447187500004	315.0
639	narZ	-4.754700297611975	107	-	ATAAAGAAGCCGTCACCGAA	-0.6629567029508939	-0.5744952599737414	1.7019437679999996	316.0
3304	ybjQ	-6.399129957055232	106	+	TGCGGTGCAAAATGCGGTAG	-1.0217535182049335	-0.9384223756786801	1.70115184525	317.0
593	motB	13.892303708780883	358	+	TGCGGTGAAAAATCCGCAAC	3.4056184489885473	3.5522549148452476	1.699950663	318.0
3250	pgl	0.10802237609569731	304	-	CTATCGGACAAAATTCTGCG	0.39803693625445913	0.5016691274495483	1.6931218489999997	319.0
2189	yadL	-3.532031953257424	185	+	ATCGGTATGGGTTTCAAAAA	-0.39618365762959634	-0.3039077274092094	1.6920186692499999	320.0
2312	mdtM	0.6867908987984916	272	+	TGTGGTTGATTACATGAAAT	0.5243179854453099	0.6297558217745264	1.688232943	321.0
4208	norV	-5.05182527224141	242	-	ATATTGTCATATCGACCATT	-0.7277861676940511	-0.6402516968026678	1.6855733332499996	322.0
935	sfsA	-10.785206035550935	117	+	TGTGGTTAGGGATGCGTCAG	-1.9787480113345366	-1.9091005724279337	1.6811615187499998	323.0
3532	rzpR	-0.2939401317193855	112	-	GTTTGGTACCACATCACGCA	0.31033305252348387	0.41271119893578395	1.6748589252500001	324.0
508	kdpE	-4.468353159699507	112	-	AATTGGTATCGATGCCCACG	-0.6004788459321349	-0.5111240556218751	1.6736622537499999	325.0
4457	yhcO	-8.178060303767516	90	-	TTATCGGCGTTTCACCGACA	-1.4098969327278923	-1.3321157066163956	1.6727808487499995	326.0
3461	pliG	-1.9564435230359993	282	+	CCCGGCAAAAATGCCGCAAC	-0.05240725608624677	0.0447842033497427	1.6634061047500004	327.0
2360	mug	-3.2421216131614665	179	+	CTCGTCAGCCTTTGCTATAT	-0.33292834832627105	-0.23974795427553813	1.656044649000001	328.0
461	hyaB	7.690987690164147	217	+	CGTGGTCGATATTCCGCAAA	2.0525581796810406	2.1798477466395236	1.65403462575	329.0
2104	uspB	-0.6324764166593655	224	+	AGTGGTTAACCTTCTGGAAA	0.2364680865233433	0.33779006562237485	1.6500399642499994	330.0
636	narW	-5.8034153276161184	348	-	GTATCGATGCCATCAACATC	-0.8917750113009905	-0.8065853550861349	1.6496993559999997	331.0
4044	emrK	9.663353984870803	87	-	CTTTAAGATAATTCGACAAG	2.4829072317011507	2.616350197580022	1.64758714375	332.0
56	arcA	-4.858486496936907	367	-	GTTTCGATTTAGTTGGCAAT	-0.6856017322297469	-0.5974640819926097	1.6433893285	333.0
464	hyaE	-3.6787064641889202	280	+	GTGGGGAATTGTGCCGCAAC	-0.4281864539176309	-0.33636811962130564	1.6334652105000003	334.0
4638	iraD	3.205909729109826	139	-	TATTCGGAATATTCAGAATA	1.073962543588465	1.18725954032433	1.6334615887499995	335.0
1401	prlC	2.344050138031756	256	+	TCAGGACAGTATACCGAAAA	0.8859140766326604	0.9965222392044564	1.631204934249999	336.0
2599	yicS	0.189558496247042	227	+	TGCGGTTTAAAAAACGAAAC	0.4158272382418228	0.5197138062608612	1.6294899212499998	337.0
4194	yqaE	-0.49527320608197245	371	+	AATGAGTAATTTTCTTATAG	0.266404347229359	0.36815437363892634	1.629107024499999	338.0
1257	mak	-0.09018430328600746	306	+	AGCGGGCATGATAACGAATT	0.35479037662459245	0.45780420156073964	1.6189228799999995	339.0
1734	yebE	-8.847949828087359	340	-	TTTTCTGACATCCTCATCCG	-1.5560596016616173	-1.4803683004726824	1.6181039824999996	340.0
4686	mhpD	9.55106362383244	150	+	CCTGGAAGCTAATCCGAAAC	2.4584066860603406	2.591499327869977	1.6175813787499997	341.0
435	hipA	1.2908842937228209	15	-	ATATCGCAGCGTTTATCCCG	0.656124648606708	0.7634471387419224	1.6148672075000008	342.0
3605	yddH	-2.995072731610242	135	-	TTTCAGGTGCAATGCACGAA	-0.2790249469836669	-0.1850738085103081	1.6143901912500003	343.0
4670	nrdG	0.09696925878378315	77	+	AGGCTTCACTTGCCCGAAAT	0.39562526527335634	0.49922297289391027	1.6143270072500002	344.0
3724	nemR	-0.5149866628152908	268	+	GACGGGAAAGAACTCTAATT	0.2621030835949159	0.36379160785667963	1.61371742525	345.0
1345	glgS	-4.272927981949105	257	+	TTTTTTATTTTTCACTAAAA	-0.5578391799575877	-0.4678747011320591	1.6085966727499996	346.0
3289	bssR	-1.7555171867119392	143	+	AAGGGAAACAAAGCCGATTT	-0.008567296645146449	0.08925101385006673	1.6056847965000007	347.0
4375	nfeR	-2.7880081183554815	1	+	CGAGGACAATGCGCTGAAAA	-0.23384568172231743	-0.13924854196052053	1.6005808837499997	348.0
3398	ymdA	-4.608726389705722	241	-	TTATCACAACAATGGCCGCC	-0.631106770686426	-0.5421899175302788	1.6001626917500007	349.0
494	ilvY	-6.1021308512046835	284	+	TCGGTTCGCGTTTGCGAGAT	-0.956951516671738	-0.8726937947458054	1.5955323022499999	350.0
463	hyaD	-1.433658894902042	60	-	ATATAGGCCATAATCCCATC	0.06165871113897143	0.16048115685524175	1.59545094375	351.0
2341	grxB	-6.721597824781431	50	-	ATATCGGGTCGATCATTGCC	-1.0921125288792441	-1.0097874233322537	1.5894108549999992	352.0
3485	pdeR	-2.5562703348124503	262	+	AACTGGCGTTTTTCCAAAAC	-0.18328299682315305	-0.08796288028422619	1.58592893175	353.0
215	deoD	3.414033293449951	217	+	ACTGGTATATGGCCCGAAAG	1.1193728605550404	1.2333191623006063	1.5831975850000002	354.0
3775	astD	0.9660435362851774	114	-	ATATCGACATCTTTGACGGT	0.5852478989907978	0.6915569491927304	1.5799810059999997	355.0
643	nhaA	0.9374091775264093	116	-	TTTTTGAAATATTGGCCTAA	0.5790001907531794	0.6852199073294335	1.5742521622499999	356.0
1909	yehE	4.038252384165492	248	+	TGCGGACCTTCGTCCGAAAC	1.2555707334669994	1.3714644772719857	1.5717144872500002	357.0
4512	hslR	-0.8216167545748612	272	-	ATTTGGTATTCGTTACTGCC	0.19519970481394955	0.29593160287465947	1.5706019954999997	358.0
3774	astB	5.857220825894927	332	-	GAGTCGGACTCGTTAACATT	1.6524500284811043	1.7740185997639257	1.5702454880000003	359.0
1614	hslV	-6.709945100305123	332	-	TAATTGCATTATGCCCCGTA	-1.0895700300820943	-1.0072085703029285	1.5698763862500003	360.0
3688	ynfL	-4.763683169441597	315	+	CCTGTAGATCAGGCTTATAC	-0.6649166686969478	-0.5764832505313967	1.5654356457500003	361.0
4236	queE	3.7889610700353193	208	+	TTTGGTGAATGTTTTGACAT	1.2011780575220259	1.3162940609512268	1.5648479097499997	362.0
3591	ydcV	-6.940679414584198	279	-	AATATGGTTTATTCCCAGCA	-1.1399137688110499	-1.058272155180235	1.5634432052499998	363.0
3843	pphA	0.004757332132751202	302	-	TTATAGTCAACCATAACACA	0.3755056174545309	0.47881564181289155	1.5621497254999999	364.0
638	narY	-8.360877798596249	379	+	TCAGGTACAGGAGGCGAAAA	-1.4497857382724717	-1.3725748671596008	1.55149592325	365.0
710	phnL	-3.265439296964803	7	+	CCTGGTGACGCATCCGAAGC	-0.3380160154330359	-0.24490836801700586	1.54971190375	366.0
366	ggt	-3.401139947653088	341	-	AATTCAGAGTTATATACCAG	-0.36762443377751025	-0.27494014597763383	1.5454585667499994	367.0
624	nagB	-0.18679023988411925	42	+	CGCTGGAAAAAACCTAAAAT	0.33371200322808525	0.43642443644629364	1.5429368667500005	368.0
1209	rhlE	-2.531465816940414	218	+	ATAGGGGAGTTGTCCAGTAT	-0.177870918559245	-0.0824734167527316	1.5425239025000006	369.0
3546	hslJ	0.7992400023007686	34	+	AGCGCTGAAAAATCAGAAAA	0.5488531669795865	0.6546418226236262	1.5401060265000004	370.0
3828	pdeD	-3.2653762098785934	210	+	AACGCCAAATACCGCGAAAC	-0.3380022505112676	-0.2448944062758084	1.53945652125	371.0
503	kbl	-0.4683810636129391	33	+	AGAGGAAAATGGTTCGATTT	0.27227192266369765	0.3741058473232401	1.5335187649999986	372.0
1920	mlrA	-3.913186877671923	224	+	TGCGTTTAACTTTCTTTGAA	-0.47934755108832733	-0.38826075004069466	1.527455036	373.0
916	sdaA	-7.125312105453571	284	-	TTTTTGATTAGTTTAATTCA	-1.180198630553414	-1.0991330349795458	1.5264376364999994	374.0
1061	xylB	-4.7698457353531	357	-	TTATCGGTAGCGATACCGGG	-0.6662612741108328	-0.5778470819513885	1.525511622	375.0
1321	fliZ	-7.122478821325721	2	-	GTTTAGGGATCGATATTGCC	-1.179580438515862	-1.0985060036470105	1.5231092205	376.0
465	hyaF	-2.3307086104194115	124	+	ATTAAGCAGTGACCCGAAAC	-0.1340678614169771	-0.03804403620330459	1.51752816475	377.0
285	fecR	-5.088948590136416	23	+	CGGGTAATGGTCAGCGAAAC	-0.7358860752552546	-0.6484674218896875	1.5050267179999994	378.0
314	fliC	1.6442239070007267	282	+	TTTTGAAAAAAATTCTAAAG	0.7332195411849218	0.8416443821363663	1.5048794954999998	379.0
3481	yciO	-4.314174945470831	27	-	AAACCGGATACGTTCCGCCA	-0.566838822517857	-0.4770030261898366	1.5048100112499991	380.0
3527	ydaS	-6.1928611851483755	277	+	TGCTTAATATTCTCCTATGC	-0.9767478969419368	-0.892773235997341	1.5025104737500001	381.0
981	tesB	9.8125088649444	305	-	AATTCAGACCATTGCACCCA	2.515451217783306	2.649359517855161	1.5009590084999997	382.0
